# A cellular and transcriptomic dissection of the human breast for studying mechanisms of cell and tissue function

**DOI:** 10.1101/2022.10.25.513729

**Authors:** Katelyn Del Toro, Rosalyn W. Sayaman, Kate Thi, Yamhilette Licon-Munoz, William C. Hines

## Abstract

A fundamental question in biology, central to our understanding of cancer and other pathologies, is determining how different cell types coordinate to form and maintain tissues. Recognizing the distinct features and capabilities of the cells that compose these tissues is critical. Unfortunately, the complexity of tissues often hinders our ability to distinguish between neighboring cell types and, in turn, scrutinize their transcriptomes and generate reliable and tractable cell models for studying their inherently different biologies. In a companion article, we introduced a novel method that permits the identification and purification of the twelve cell types that compose the human breast—nearly all of which could be reliably propagated in the laboratory. Here, we explore the nature of these cell types. We sequence mRNAs from each purified population and investigate transcriptional patterns that reveal their distinguishing features. We describe the differentially expressed genes and enriched biological pathways that capture the essence of each cell type, and we highlight transcripts that display intriguing expression patterns. These data, analytic tools, and transcriptional analyses form a rich resource whose exploration provides remarkable insights into the inner workings of the cell types composing the breast, thus furthering our understanding of the rules governing normal cell and tissue function.
