## Supplemental Data 1 for "A cellular and transcriptomic dissection of the human breast for studying mechanisms of cell and tissue function"

### Sheet: Sample History
row order	age/sex/race	Patient #	FACS Gate / Pop #	Cell Type	FACS Cell Count	RNA Isolation (Qiagen)	Nanodrop (ng/ul)	Elution Volume	Notes	Agilent Bioanalyzer (RIN)	Agilent Conc. (ng/ul)	RNASEQ Run	RNASeq Reads/Sample
1	29/F/B	N222	1	Lum1	1218810	RNA Mini	10.81	50	Dnase Rx (Ambion)+Zymo Concentrator	8.6	27	A	42097380
2	29/F/B	N222	2	Lum2	5090172	RNA Mini	94.82	50	Dnase Rx (Ambion)+Zymo Concentrator	7.9	211	A	37221720
3	29/F/B	N222	3	MEP	2233634	RNA Mini	7.29	50	Dnase Rx (Ambion)+Zymo Concentrator	8.2	17	A	36849623
4	29/F/B	N222	8	Fibro	4241519	RNA Mini	23.44	50	Dnase Rx (Ambion)+Zymo Concentrator	7.3	46	A	46265983
5	29/F/B	N222	9	VEC	1577592	RNA Mini	12.98	50	Dnase Rx (Ambion)+Zymo Concentrator	7.1	26	A	5772136
6	29/F/B	N222	12	ADIP	N/A	RNA Lipid	9.36	60	Dnase Rx (Ambion)+Zymo Concentrator	N/A (Low Conc.)	7	A	45581989
7	29/F/B	N222	13	Unsorted Cells	N/A	RNA Mini	258	50	Dnase Rx (Ambion)+Zymo Concentrator	8.5	595	A	52056022
8
9	16/F/W	N225	4	Epi	44006	RNA Mini Plus	8.87	20	Dnase Rx (Ambion)+Zymo Concentrator	N/A (Low Conc.)	8	A	31254872
10	16/F/W	N225	6	Peri	62794	RNA Mini Plus	23.06	20	Dnase Rx (Ambion)+Zymo Concentrator	N/A (Low Conc.)	6	A	34056906
11	16/F/W	N225	10	Leuk	156951	RNA Mini Plus	4.87	20	Dnase Rx (Ambion)+Zymo Concentrator	N/A (Low Conc.)	2	A	33926763
12
13	27/F/B	N228	1	Lum1	1618621	Mini-Plus	88.35	20	Dnase Rx (Ambion)+Zymo Concentrator	8.4	133	B	42756140
14	27/F/B	N228	2	Lum2	1099793	Mini-Plus	2.209	20	Dnase Rx (Ambion)+Zymo Concentrator	8.3	151	B	45529333
15	27/F/B	N228	3	MEP	5707683	Mini-Plus	112.41	20	Dnase Rx (Ambion)+Zymo Concentrator	8.2	152	B	55170838
16	27/F/B	N228	4	Epi	82884	Mini-Plus	4.78	20	Dnase Rx (Ambion)+Zymo Concentrator	N/A (Low Conc.)	1	B	37410815
17	27/F/B	N228	5	vSMC	130858	Mini-Plus	10.32	20	Dnase Rx (Ambion)+Zymo Concentrator	N/A (Low Conc.)	7	B	46402298
18	27/F/B	N228	6	Pericyte	230582	Mini-Plus	3.62	20	Dnase Rx (Ambion)+Zymo Concentrator	N/A (Low Conc.)	6	B	36278979
19	27/F/B	N228	7	LEC	24713	Mini-Plus	16.38	20	Dnase Rx (Ambion)+Zymo Concentrator	N/A (Low Conc.)	2	B	21056613
20	27/F/B	N228	8	ADMSC	1041309	Mini-Plus	8.26	20	Dnase Rx (Ambion)+Zymo Concentrator	6.6	20	B	68391566
21	27/F/B	N228	9	Endo	1201026	Mini-Plus	63.32	20	Dnase Rx (Ambion)+Zymo Concentrator	6.6	18	B	46841928
22	27/F/B	N228	10	Leuk	381679	Mini-Plus	5.78	20	Dnase Rx (Ambion)+Zymo Concentrator	N/A (Low Conc.)	10	B	33022411
23	27/F/B	N228	12	ADIP	N/A	RNA Lipid	84.29	20	Dnase Rx (Ambion)+Zymo Concentrator	8.8	149	B	35932070
24	27/F/B	N228	13	Unsorted Cells	N/A	Mini-Plus	76.13	20	Dnase Rx (Ambion)+Zymo Concentrator	8.1	136	B	34525748
25	27/F/B	N228	14	Tissue	N/A	Mini-Plus	N/A (not meas)	20	Dnase Rx (Ambion)+Zymo Concentrator	7.4	19	B	27960930
26
27	23/F/B	N239	1	Lum1	353303	Mini-Plus	2.45	50	Dnase Rx (Ambion)+Zymo Concentrator	5.6	12	B	86880493
28	23/F/B	N239	2	Lum2	2097817	Mini-Plus	48.95	50	Dnase Rx (Ambion)+Zymo Concentrator	9	205	B	32021439
29	23/F/B	N239	3	MEP	704064	Mini-Plus	2.24	50	Dnase Rx (Ambion)+Zymo Concentrator	N/A (Low Conc.)	5	B	30758958
30	23/F/B	N239	5	vSMC	not recorded	Mini-Plus	-0.12	50	Dnase Rx (Ambion)+Zymo Concentrator	N/A (Low Conc.)	4	B	46546817
31	23/F/B	N239	6	Peri	85026	Mini-Plus	-0.08	50	Dnase Rx (Ambion)+Zymo Concentrator	N/A (Low Conc.)	5	B	36310915
32	23/F/B	N239	7	LEC	29111	Mini-Plus	-0.25	50	Dnase Rx (Ambion)+Zymo Concentrator	N/A (Low Conc.)	3	B	43051877
33	23/F/B	N239	8	Fibro	871817	Mini-Plus	3.5	50	Dnase Rx (Ambion)+Zymo Concentrator	N/A (Low Conc.)	4	B	61431822
34	23/F/B	N239	9	Endo	915249	Mini-Plus	8.66	50	Dnase Rx (Ambion)+Zymo Concentrator	7.9	16	B	28839985
35	23/F/B	N239	10	Leuk	not recorded	Mini-Plus	1.13	50	Dnase Rx (Ambion)+Zymo Concentrator	N/A (Low Conc.)	4	B	18124659
36	23/F/B	N239	12	Adip	not recorded	RNA Lipid	47.34	50	Dnase Rx (Ambion)+Zymo Concentrator	8.5	167	B	34089159
37	23/F/B	N239	13	Unsorted Cells	not recorded	Mini-Plus	248.02	50	Dnase Rx (Ambion)+Zymo Concentrator	8.9	734	B	27581215
38	23/F/B	N239	14	Tissue	N/A	Mini-Plus	N/A	50	Dnase Rx (Ambion)+Zymo Concentrator	7.7	36	B	42244041
39
